# TORC1 is an essential regulator of nutrient-dependent differentiation in *Leishmania*

**DOI:** 10.1101/2022.10.20.513059

**Authors:** Elmarie Myburgh, Vincent Geoghegan, Eliza V.C. Alves-Ferreira, Y. Romina Nievas, Jaspreet S. Grewal, Elaine Brown, Karen McLuskey, Jeremy C. Mottram

## Abstract

*Leishmania* parasites undergo differentiation between various proliferating and non-dividing forms to adapt to changing host environments. The mechanisms that link environmental cues with the parasite’s developmental changes remain elusive. Here, we report that *Leishmania* TORC1 is a key environmental sensor for parasite differentiation in the sand fly-stage promastigotes and for replication of mammalian-stage amastigotes. We show that *Leishmania* RPTOR1, interacts with TOR1 and LST8. We investigate TORC1 function by conditional deletion of *RPTOR1*, where under nutrient rich conditions RPTOR1 depletion results in decreased protein synthesis and growth, G1 cell cycle arrest and premature differentiation from proliferative promastigotes to non-dividing mammalian-infective metacyclic forms. These parasites cannot develop into proliferative amastigotes in the mammalian host, or respond to nutrients to differentiate to proliferative retroleptomonads, which are required for their blood-meal induced amplification in sand flies and enhanced mammalian infectivity. RPTOR1-dependent TORC1 functionality represents a critical mechanism for driving parasite growth and proliferation.
