## Supplemental Table S1 for "TORC1 is an essential regulator of nutrient-dependent differentiation in *Leishmania*"

### Sheet: Table S1
				Normalised label free protein intensity									Spectral counts									SAINTq analysis
Accession	Peptide.count	Unique.peptides	Description	LmxM.29.3580_A	LmxM.29.3580_B	LmxM.29.3580_C	RPTOR1_A	RPTOR1_B	RPTOR1_C	TOR1_A	TOR1_B	TOR1_C	LmxM.29.3580_A	LmxM.29.3580_B	LmxM.29.3580_C	RPTOR1_A	RPTOR1_B	RPTOR1_C	TOR1_A	TOR1_B	TOR1_C	Fold.enrichment.RPTOR1vsCtrl	AvgP.RPTOR1vsCtrl	BFDR.RPTOR1vsCtrl	Fold.enrichment.TOR1vsCtrl	AvgP.TOR1vsCtrl	BFDR.TOR1vsCtrl
LmxM.25.0610	16	15	hypothetical protein, conserved/RPTOR1	1230	1840	1360	296000	310000	328000	12800	48100	37100	0	0	0	12	15	14	1	8	5	226.979	1	0	27.2348	1	0
LmxM.36.6320	38	38	phosphatidylinositol 3 kinase, putative/TOR1	13900	5950	6700	61800	55500	60300	381000	733000	594000	0	0	0	4	6	7	19	38	22	8.99623	0.9996	0	88.6368	1	0
LmxM.19.1010	9	9	hypothetical protein, conserved/LST8	545	197	1500	47700	36300	23900	61100	120000	101000	0	0	0	8	4	5	4	9	6	66.6197	0.9988	0.0002	185.378	1	0
LmxM.16.1080	2	2	hypothetical protein, conserved	2110	2860	1160	12700	21000	322	12500	1310	13000	0	0	1	0	0	0	1	0	0	6.04563	0.6683	0.0005	5.9299	0.6708	0.0559
LmxM.08_29.1470	6	6	hypothetical protein, conserved	213000	219000	152000	301000	386000	531000	670000	250000	602000	2	5	4	3	5	5	4	4	6	1.81448	0.3848	0.0833	2.82927	0.6699	0.0901
LmxM.28.0490	30	30	propionyl-coa carboxylase beta chain, putative	1210000	2490000	1480000	3840000	3730000	4270000	4350000	2980000	4680000	14	36	22	38	27	31	34	36	26	2.59403	0.3389	0.1897	2.93874	0.536	0.1716
LmxM.27.2400	5	5	heat shock protein DNAJ, putative	5590	4820	6190	17400	1030	1480	7770	24900	12500	0	3	1	0	0	0	1	5	1	0.264265	0.3348	0.2683	2.23976	0.6156	0.1168
LmxM.34.4940	3	3	hypothetical protein, conserved	3000	3540	3390	2810	8190	5130	7410	2730	4350	1	1	2	1	0	1	1	2	1	1.51261	0.3298	0.325	1.28256	0.2654	0.3623
LmxM.30.2340	10	10	p-nitrophenylphosphatase, putative	107000	189000	128000	279000	314000	303000	354000	143000	262000	4	12	6	8	9	11	6	10	5	2.36697	0.3238	0.3681	2.05181	0.3891	0.2476
LmxM.32.2340	3	3	succinyl-coA:3-ketoacid-coenzyme A transferase, mitochondrial precursor, putative	1760	4260	2420	6580	3420	6810	2140	4250	4670	1	2	1	0	1	1	0	2	0	2.71887	0.2862	0.4024	1.75548	0.0243	0.7064
LmxM.25.0120	3	3	electron transfer flavoprotein, putative	2270	4740	2120	6960	6980	7260	5870	4800	4400	0	2	1	1	1	3	0	2	1	3.07924	0.2803	0.4335	2.11417	0.0597	0.6223
LmxM.01.0050	43	43	carboxylase, putative	2940000	5740000	4020000	9710000	8910000	9010000	11300000	7040000	9160000	27	58	47	50	42	47	40	52	31	2.23966	0.2645	0.4595	2.27527	0.4654	0.1959
LmxM.24.2070	3	3	40S ribosomal protein S8, putative	20700	6380	6910	35300	23300	10100	63200	7950	13300	1	1	2	0	0	0	1	1	0	3.36731	0.2393	0.4825	1.91864	0.3085	0.2973
LmxM.30.1070	2	2	biotin/lipoate protein ligase-like protein	2330	3320	1940	3380	5320	5210	7630	2550	4570	1	2	2	1	1	3	0	1	2	2.23823	0.2007	0.5039	1.96436	0.4192	0.222
LmxM.25.2130	4	4	succinyl-CoA synthetase alpha subunit, putative	6600	22700	11600	16900	30100	32500	17300	28000	19300	1	2	2	5	3	3	2	4	2	2.58816	0.1857	0.525	1.66116	0.0699	0.5964
LmxM.23.0690	4	4	3-ketoacyl-CoA thiolase-like protein	12300	5020	2930	14800	15300	9000	24700	7290	10100	3	3	0	6	3	1	2	2	0	2.95815	0.1625	0.5443	2.01015	0.2282	0.3985
LmxM.18.0510	7	7	aconitase, putative	16700	18100	16500	27300	33900	36900	29800	28400	31800	2	5	5	4	4	3	1	7	1	2.03036	0.1544	0.5626	1.78613	0.1092	0.5199
LmxM.27.2030	2	2	branched-chain amino acid aminotransferase, putative	914	1770	1190	2410	2410	717	432	2280	1530	0	2	1	1	0	0	0	1	0	2.03296	0.1492	0.5793	1.28899	0.0621	0.614
LmxM.36.2030	9	2	chaperonin HSP60, mitochondrial precursor	3110	2700	251	3200	2310	3530	2050	3600	6060	2	1	0	0	0	1	0	0	1	1.18385	0.1363	0.5944	1.33233	0.249	0.3809
LmxM.30.2150	2	2	prostaglandin f2-alpha synthase	1720	1200	843	1970	2010	2860	2000	1310	1460	0	0	0	0	0	1	0	1	0	1.67055	0.1187	0.6085	1.2152	0.011	0.7304
LmxM.14.0850	3	3	small myristoylated protein-3, putative	17500	19300	13800	22600	34500	33200	30300	16100	31500	2	2	3	3	3	3	2	2	1	1.894	0.0929	0.6222	1.72933	0.117	0.4929
LmxM.34.3790	2	2	60S ribosomal protein L23, putative	6630	471	550	3430	1260	360	3140	581	790	1	0	1	0	0	0	0	1	0	2.30046	0.0906	0.6357	1.43746	0.0793	0.5665
LmxM.02.0550	4	4	hypothetical protein, unknown function	6570	7530	5530	8410	10800	13700	13200	5180	8400	0	3	1	2	1	3	2	2	1	1.64257	0.0893	0.6482	1.27823	0.1659	0.4494
LmxM.08_29.1160	3	3	tryparedoxin	3770	12100	6760	9040	16800	7410	12000	3660	1750	0	1	1	0	2	1	1	1	0	1.33675	0.0889	0.6596	0.540515	0.032	0.6783
LmxM.07.0500	2	2	60S ribosomal protein L7a, putative	36100	5040	3090	28600	12000	1700	37600	4830	1560	2	2	3	1	1	0	2	2	0	2.37704	0.0887	0.6701	0.959697	0.0825	0.5555
LmxM.32.0610	2	2	hypothetical protein, conserved	12300	18500	14700	14400	28700	25700	21200	14700	18300	1	1	1	0	0	1	0	1	0	1.74713	0.0833	0.6797	1.24645	0.0031	0.7697
LmxM.26.0880	3	3	40S ribosomal protein S16, putative	71400	15300	10700	44200	54300	25500	72800	17400	15000	2	3	3	3	2	1	1	1	0	2.89213	0.0816	0.6888	1.13603	0.091	0.5441
LmxM.25.0910	6	6	cyclophilin a	308000	296000	215000	325000	552000	440000	487000	216000	373000	5	5	6	6	5	2	6	6	7	1.48442	0.0547	0.6973	1.25783	0.0467	0.6452
LmxM.30.2020;LmxM.30.1890	2	2	succinyl-diaminopimelate desuccinylase-like protein	832	1800	732	976	2030	1910	962	361	789	0	2	1	1	1	0	0	0	0	2.29568	0.0468	0.7062	0.947714	0.0009	0.8068
LmxM.33.2610	5	5	ATP-dependent DNA helicase, putative,ruvb DNA helicase-like protein, putative/RUVBL2	1270	1540	1430	1660	2310	611	7690	28900	13300	0	0	0	0	0	0	0	5	2	1.1586	0.0409	0.7147	9.27793	1	0
LmxM.31.1820;LmxM.33.3230	3	3	iron superoxide dismutase, putative	36300	45300	30400	49100	50900	74000	57300	34200	44900	3	3	2	2	3	3	1	3	2	1.40259	0.0389	0.7229	1.23739	0.0081	0.7434
LmxM.16.1310	2	2	cytochrome c, putative	1870	4460	890	4340	2370	2370	4290	2560	1590	0	2	0	1	0	0	0	3	0	1.2694	0.0364	0.7305	1.37	0.0543	0.6379
LmxM.23.1580	2	2	hypothetical protein, conserved	17600	22100	14100	25700	31900	34300	37600	9870	62900	1	2	0	1	1	1	0	0	0	1.81535	0.0272	0.7378	2.13989	0.5482	0.1435
LmxM.14.0130	2	2	nucleoside hydrolase-like protein	670	1380	689	1230	1080	111	163	103	119	0	2	0	0	0	0	0	0	0	1.56449	0.0254	0.7449	0.172847	0	0.8389
LmxM.17.0080;LmxM.17.0085;LmxM.17.0083;LmxM.17.0086;LmxM.17.0084	14	14	elongation factor 1-alpha	3780000	1050000	934000	3420000	2880000	2240000	6600000	1140000	2950000	47	40	36	39	39	37	52	36	36	2.7354	0.0188	0.7517	2.80442	0.1823	0.4155
LmxM.33.0140;LmxM.33.0160	10	10	malate dehydrogenase	96900	108000	89900	188000	163000	144000	148000	120000	223000	2	7	9	7	7	5	4	6	6	1.67704	0.0176	0.7583	1.5295	0.2707	0.3419
LmxM.31.3130	3	3	ribosomal protein L3, putative	47100	11100	14600	40000	25000	22900	68000	25400	31600	1	1	2	1	0	1	2	2	0	1.71318	0.012	0.7645	2.16357	0.1634	0.4648
LmxM.11.0350	2	2	14-3-3 protein, putative	1210	1150	3760	3500	3410	2180	1390	1950	1380	0	2	1	1	0	1	0	1	0	2.80539	0.0107	0.7705	1.14617	0.0006	0.8092
LmxM.08.0290	2	2	iron superoxide dismutase	893	2980	1190	2130	3040	2640	1630	2690	1710	0	1	0	0	1	1	0	1	1	2.21426	0.0102	0.7763	1.43367	0.0172	0.7259
LmxM.26.0620	4	4	10 kDa heat shock protein, putative	141000	203000	139000	232000	286000	243000	273000	230000	315000	6	4	5	5	7	4	5	5	3	1.72383	0.0055	0.7818	1.93814	0.1485	0.4791
LmxM.31.3310	7	7	dihydrolipoamide dehydrogenase, putative	18300	25100	20100	27900	37100	31600	17800	52100	29000	3	7	4	2	5	3	1	6	2	1.57078	0.0036	0.7871	1.44323	0.3199	0.2718
LmxM.08_29.1150	3	3	tryparedoxin, putative	6550	5650	3980	7400	9340	6250	4160	5080	9180	0	1	1	1	1	1	0	2	1	1.30894	0.0034	0.7922	0.899543	0.0281	0.6958
LmxM.28.1140	6	6	electron-transfer-flavoprotein, alpha polypeptide, putative	9970	19700	13700	23600	22800	14000	17000	20700	24000	0	4	5	2	2	4	3	5	3	1.66622	0.0033	0.797	1.51192	0.02	0.7115
LmxM.08_29.1070	3	3	ribosomal protein L1a, putative	8400	4380	4330	5000	2140	1180	6520	4020	2310	1	0	1	1	1	0	1	1	0	0.490072	0.0029	0.8017	0.91954	0.0024	0.7825
LmxM.32.2390	2	2	heat shock protein, putative	3660	4150	4870	6320	4530	3020	2840	7370	4110	0	2	1	2	0	1	1	1	0	1.0923	0.0029	0.8017	0.991869	0.0451	0.6658
LmxM.30.3130	44	44	methylcrotonoyl-coa carboxylase biotinylated subunitprotein-like protein	6030000	4970000	5910000	9690000	7440000	7570000	7210000	6350000	7860000	35	42	57	54	46	39	29	55	33	1.27964	0.0021	0.8104	1.22002	0.0033	0.7627
LmxM.34.1010	2	2	casein kinase, putative	600	1220	923	122	314	602	591	133	1690	0	1	1	0	0	0	0	0	0	0.34017	0.0018	0.8145	0.640338	0.0569	0.6303
LmxM.19.1005	3	2	4-coumarate:coa ligase-like protein	2460	2350	2380	2940	1460	3100	904	3280	1280	0	0	1	1	0	0	0	1	0	1.23597	0.0017	0.8184	0.536676	0.0096	0.7392
LmxM.27.0790	2	2	hypothetical protein, conserved	3850	4400	5950	136	1.55	154	1.55	214	0.958	0	2	1	0	0	0	0	0	0	0.0310462	0.0016	0.8221	0.000352362	0.0013	0.7993
LmxM.21.1780	4	4	40S ribosomal protein S6, putative	16000	8860	11800	10200	6300	2670	20100	7450	11200	0	1	1	1	0	0	1	3	0	0.535149	0.0016	0.8221	0.954699	0.0283	0.6901
LmxM.33.3500	8	8	ruvb-like 1 DNA helicase, putative/RUVBL1	2180	1510	1390	1600	795	1920	19400	62700	46000	0	0	0	0	0	0	0	8	2	1.06032	0.001	0.8292	30.4788	1	0
LmxM.03.0200	7	7	delta-1-pyrroline-5-carboxylate dehydrogenase, putative	11400	12800	9850	18200	16300	18000	14100	15900	11000	2	4	4	4	4	2	0	6	1	1.58064	0.001	0.8292	1.24339	0.0031	0.7697
LmxM.33.1520	2	2	hypothetical protein, conserved	704	1050	835	684	429	1030	510	581	555	0	1	1	1	0	1	0	1	0	0.818984	0.0008	0.8357	0.664427	0	0.8389
LmxM.07.0870	3	3	splicing factor ptsr1-like protein	7670	6680	9860	1140	822	88.8	582	484	307	0	1	3	0	0	0	0	0	0	0.107188	0.0007	0.8388	0.0630796	0	0.8389
LmxM.25.1710	3	3	pyruvate dehydrogenase E1 beta subunit, putative	13200	12300	14800	21900	14500	14700	6530	24900	8640	2	2	2	1	0	1	1	2	1	1.10891	0.0007	0.8388	0.65273	0.1003	0.5323
LmxM.12.0060	2	2	ribonuclease mar1	1130	471	412	514	752	919	781	663	362	0	1	0	0	1	0	0	0	0	1.59763	0.0005	0.8446	1.4088	0.0017	0.7912
LmxM.34.3230	3	3	cystathione gamma lyase, putative	15100	17200	12400	8360	11800	18100	7000	6090	5780	2	3	3	0	2	3	0	2	1	0.781554	0.0003	0.8474	0.402487	0	0.8389
LmxM.30.0010	2	2	5-methyltetrahydropteroyltriglutamate--homocyst ei nemethyltransferase, putative	680	2110	1030	274	420	818	52	263	133	0	3	0	0	0	0	0	0	0	0.407491	0.0003	0.8474	0.129319	0.0001	0.8282
LmxM.18.1380	6	6	pyruvate dehydrogenase E1 component alpha subunit, putative	31200	24600	27800	43300	37000	37500	26600	49000	45000	3	4	3	3	3	2	1	6	1	1.3492	0.0003	0.8474	1.61601	0.0463	0.6524
LmxM.32.0312	22	22	heat shock protein 83-1	193000	113000	105000	61800	102000	35100	400000	586000	347000	10	11	13	4	6	2	11	22	10	0.547487	0.0002	0.8551	3.54221	0.9334	0
LmxM.08_29.2830	3	3	hypothetical protein, conserved	3760	11000	5690	7260	4460	3620	3470	3860	1680	0	1	2	0	2	1	0	2	0	0.783858	0.0002	0.8551	0.60967	0	0.8389
LmxM.31.2690	3	3	ribosomal protein L27, putative	10200	9810	8550	6210	10300	11900	6430	12600	9150	0	2	2	2	2	2	1	3	1	1.05459	0.0002	0.8551	0.932657	0.0013	0.7993
LmxM.11.0590	33	33	3-methylcrotonoyl-CoA carboxylase beta subunit, putative	4680000	4640000	4810000	6860000	5920000	6770000	5330000	5930000	5560000	23	46	44	42	36	43	19	49	37	1.44747	0.0001	0.8621	1.18733	0.0013	0.7993
LmxM.29.2490;LmxM.29.2550;LmxM.29.2460;LmxM.29.2470	22	22	heat shock 70-related protein 1, mitochondrial precursor, putative	116000	110000	103000	140000	159000	156000	125000	152000	148000	7	18	13	14	14	11	8	19	11	1.41845	0.0001	0.8621	1.33945	0.0037	0.7553
LmxM.36.2950	8	8	succinyl-CoA ligase [GDP-forming] beta-chain, putative	38400	38900	36000	55500	45800	49300	35000	48300	65400	6	6	4	3	3	3	4	3	2	1.28148	0.0001	0.8621	1.25676	0.0275	0.7012
LmxM.18.0670	3	3	citrate synthase, putative	1560	2930	3090	2240	2680	3640	2490	5420	2500	0	2	0	0	0	3	0	2	1	0.915487	0.0001	0.8621	0.854136	0.1131	0.5068
LmxM.26.0140	3	3	adenine phosphoribosyltransferase	13700	10600	12100	8500	15700	10800	9440	8730	14600	2	0	2	1	0	1	0	0	0	0.895363	0.0001	0.8621	0.780958	0.0005	0.816
LmxM.34.2200	2	2	RNA-binding protein, putative	3100	4070	3670	3070	4120	5230	6390	3370	2990	0	4	1	0	1	1	1	2	0	1.12237	0.0001	0.8621	0.918819	0.0368	0.6721
LmxM.29.3580	42	42	serine/threonine-protein kinase, putative,protein kinase, putative	7160000	10300000	8380000	234000	76100	99100	82900	48000	77600	40	62	59	0	0	0	0	1	0	0.0118254	0	0.8743	0.00925207	0	0.8389
LmxM.08_29.2860	2	2	40S ribosomal protein S19-like protein	56900	74200	78700	7440	5440	4520	5780	9400	5810	1	2	1	0	0	0	0	0	0	0.0732348	0	0.8743	0.0782844	0	0.8389
LmxM.36.0930	3	3	40S ribosomal protein S18, putative	6060	7070	9540	652	737	802	919	1670	1440	0	2	3	0	0	0	0	0	0	0.104312	0	0.8743	0.204378	0	0.8389
LmxM.24.2050	4	4	60S ribosomal protein L26, putative	38100	28900	35800	6740	5870	4720	5480	8710	5200	3	3	5	1	1	2	1	1	1	0.163912	0	0.8743	0.153121	0	0.8389
LmxM.27.1300	2	2	hypothetical protein, conserved	3230	3300	2720	602	606	325	657	557	597	0	2	1	0	0	0	0	0	0	0.186352	0	0.8743	0.184981	0	0.8389
LmxM.36.0180	17	17	elongation factor 2	82800	116000	88800	37600	32400	30400	19300	29800	20200	7	12	11	5	5	5	2	8	0	0.364553	0	0.8743	0.227171	0	0.8389
LmxM.08_29.0320	2	2	hypothetical protein, conserved/HSC-70 interacting protein	2650	2980	2430	1100	461	675	6950	8190	4510	0	1	1	0	0	0	0	2	0	0.255025	0	0.8743	2.62641	0.675	0.0111
LmxM.34.0370	2	2	ATP-dependent DEAD-box RNA helicase, putative	6610	6000	6950	743	963	495	1200	2190	942	0	2	2	0	0	0	0	1	0	0.112313	0	0.8743	0.181799	0	0.8389
LmxM.34.3100	13	13	ATP-dependent RNA helicase, putative	78700	34700	66600	8450	3320	3780	3090	6290	6230	9	5	10	1	0	0	0	2	0	0.056676	0	0.8743	0.0935143	0	0.8389
LmxM.14.1160	6	6	enolase	29900	46100	27100	24900	24500	18000	9790	9900	10100	3	5	4	1	2	3	0	2	0	0.818183	0	0.8743	0.330768	0	0.8389
LmxM.27.2100	3	3	RNA-binding protein, putative	4830	3800	4740	889	551	394	1080	448	968	0	2	3	0	0	0	0	0	0	0.116231	0	0.8743	0.203954	0	0.8389
LmxM.04.0750	3	3	60S ribosomal protein L10, putative	16000	11400	13100	5690	5220	3450	8470	7930	8510	1	2	1	0	0	0	0	0	0	0.398061	0	0.8743	0.645983	0	0.8389
LmxM.01.0770	5	5	unspecified product	21700	23600	22900	4870	4260	3500	2170	7520	3600	3	5	5	0	1	1	0	2	0	0.185911	0	0.8743	0.156967	0	0.8389
LmxM.17.0870	3	3	hypothetical protein, conserved	4010	6450	5880	408	153	540	194	897	284	0	3	2	0	0	0	0	1	0	0.0693855	0	0.8743	0.0483544	0	0.8389
LmxM.34.0030;LmxM.34.0020	2	2	pyruvate kinase, putative	4220	4800	3980	2060	1590	2090	798	945	270	1	2	2	2	0	1	0	1	0	0.487402	0	0.8743	0.189051	0	0.8389
LmxM.28.2770;LmxM.28.2780;LmxM.28.2820	28	28	heat-shock protein hsp70, putative	660000	720000	574000	499000	495000	483000	1120000	777000	910000	16	25	23	7	8	10	13	25	14	0.749873	0	0.8743	1.37791	0.0294	0.6843
LmxM.03.0980	2	2	elongation initiation factor 2 alpha subunit, putative	1430	1070	1520	230	394	396	323	658	529	0	2	1	0	0	0	0	0	0	0.274996	0	0.8743	0.369123	0	0.8389
LmxM.31.2950	5	5	nucleoside diphosphate kinase b	148000	204000	144000	74900	123000	121000	74900	58900	53400	4	6	6	3	3	3	2	3	2	0.81438	0	0.8743	0.39713	0	0.8389
LmxM.36.3210	2	2	14-3-3 protein-like protein	2420	3070	3100	504	691	879	703	1730	680	0	1	2	0	0	0	0	0	0	0.224971	0	0.8743	0.228947	0	0.8389
LmxM.29.3090	4	4	hypothetical protein, conserved	21000	32100	15600	5680	5110	10200	18000	14900	19900	2	3	2	0	1	0	0	3	0	0.270681	0	0.8743	0.857101	0.0001	0.8282
LmxM.19.0160	2	2	aminopeptidase, putative,metallo-peptidase, Clan MG, Family M24	1260	2710	2590	376	410	181	71.6	149	529	0	2	0	0	0	0	0	0	0	0.145365	0	0.8743	0.0575564	0.0004	0.8181
LmxM.34.0400	8	8	40S ribosomal protein S3A, putative	36300	27100	37000	12700	8570	10900	7150	20400	15100	3	3	6	2	1	2	1	4	1	0.300403	0	0.8743	0.417611	0	0.8389
LmxM.07.0680	6	6	40S ribosomal protein S9, putative	27600	14100	20300	9220	3850	4550	6580	11900	6350	2	2	5	1	0	0	0	2	0	0.223956	0	0.8743	0.323419	0	0.8389
LmxM.36.3910	9	9	S-adenosylhomocysteine hydrolase	17000	41900	32700	15900	18800	17800	8260	4540	11800	3	9	3	3	1	3	0	1	1	0.544006	0	0.8743	0.252147	0	0.8389
LmxM.05.0830	2	2	methylthioadenosine phosphorylase, putative	4030	6080	4740	4370	4160	4760	3320	1940	1450	0	2	1	0	0	1	0	1	0	0.922412	0	0.8743	0.408701	0	0.8389
LmxM.25.0490;LmxM.25.0520	2	2	RNA-binding protein, putative, UPB1	5470	6720	4280	4320	4270	3540	2800	3000	1550	0	1	1	1	1	0	0	2	0	0.780575	0	0.8743	0.512037	0	0.8389
LmxM.33.0820	3	3	elongation factor 1-beta	4850	8340	6690	566	175	374	108	2770	565	0	3	3	0	0	0	0	2	0	0.055857	0	0.8743	0.0843373	0.0033	0.7627
LmxM.31.0020	2	2	hypothetical protein, conserved	1610	1320	2250	166	40.2	187	75.7	694	40.6	1	2	1	0	0	0	0	0	0	0.103008	0	0.8743	0.0470659	0.0025	0.7794
LmxM.06.0370	3	3	glutamine synthetase, putative	3290	3870	3500	1280	2930	1660	3100	4690	3820	1	3	1	0	0	0	0	3	0	0.475299	0	0.8743	1.09143	0.0014	0.7967
LmxM.13.0450	3	3	hypothetical protein, conserved	8710	8150	5990	7520	4960	6720	3850	4900	4620	0	3	2	2	0	0	0	1	0	0.824611	0	0.8743	0.566712	0	0.8389
LmxM.31.0400	11	11	ATP-dependent RNA helicase, putative	71900	41300	85600	30700	27000	24900	23600	44300	38800	7	4	9	4	1	3	1	7	3	0.375806	0	0.8743	0.540106	0	0.8389
LmxM.33.0010	2	2	hypothetical protein, conserved	427	672	784	278	234	299	348	505	243	0	1	1	0	0	0	0	1	0	0.413792	0	0.8743	0.518299	0	0.8389
LmxM.28.0960	4	4	40S ribosomal protein S14	11000	6490	12300	6130	2600	2870	5610	9780	7850	4	3	2	2	1	2	1	4	0	0.261325	0	0.8743	0.714956	0.0001	0.8282
LmxM.11.0820	8	8	hypothetical protein, conserved	9860	26400	20100	4000	6640	7480	14800	7750	9690	0	7	7	1	2	1	0	2	0	0.330533	0	0.8743	0.482458	0	0.8389
LmxM.28.1200	2	2	glucose-regulated protein 78, putative	2550	4300	2810	739	1040	909	689	1270	127	0	2	1	0	0	1	0	0	0	0.323823	0	0.8743	0.245458	0.002	0.7884
LmxM.16.0460	2	2	60S ribosomal protein L21, putative	16700	4870	8670	3930	2970	1570	3930	5350	2780	1	2	2	1	1	1	0	1	1	0.342706	0	0.8743	0.453771	0	0.8389
LmxM.23.0360	2	2	NADP-dependent alcohol dehydrogenase, putative	5060	6340	4920	4110	4640	3750	4020	2780	4190	1	1	3	1	2	2	1	1	0	0.811932	0	0.8743	0.794428	0	0.8389
LmxM.15.1160;LmxM.15.1040	9	9	tryparedoxin peroxidase	101000	120000	85600	71100	76300	57800	81000	73000	109000	4	6	6	2	2	2	1	2	2	0.700731	0	0.8743	0.797688	0.0002	0.8243
LmxM.19.0390	2	2	40S ribosomal protein S13, putative	2520	2300	4090	1370	1530	777	2140	2940	1110	0	1	2	0	0	0	0	1	0	0.543977	0	0.8743	0.850914	0.0006	0.8092
LmxM.01.0410	3	3	unspecified product	10800	5540	8820	4840	4750	3550	6410	6480	3100	2	1	2	0	1	0	0	2	0	0.538862	0	0.8743	0.727031	0	0.8389
LmxM.34.1230	2	2	short chain dehydrogenase, putative	1310	2530	1410	1860	1970	2260	924	1450	1390	0	2	1	0	1	1	0	1	0	1.39909	0	0.8743	0.986531	0.0001	0.8282
LmxM.30.2970	64	64	acetyl-CoA carboxylase, putative	1100000	708000	1090000	800000	640000	624000	455000	775000	678000	40	52	46	30	35	35	16	42	24	0.58584	0	0.8743	0.620357	0	0.8389
LmxM.21.1720;LmxM.34.2050	2	2	60S ribosomal protein L32	2850	1370	2420	1090	977	1810	1610	595	1040	1	1	2	0	0	1	0	0	0	0.452253	0	0.8743	0.428479	0.0001	0.8282
LmxM.36.0070	2	2	stress-inducible protein STI1 homolog	980	2840	1660	247	79.8	142	0	774	236	0	1	2	0	0	0	0	1	0	0.0855011	0	0.8743	0.141795	0.0004	0.8181
LmxM.04.1230	2	2	actin	985	989	1230	1100	870	879	564	1000	856	1	0	1	0	0	0	0	2	0	0.888633	0	0.8743	0.864862	0.0001	0.8282
LmxM.16.0760	2	2	transaldolase, putative	3370	4520	2010	2050	3390	2210	1550	1300	3020	0	2	1	0	0	0	0	0	0	0.656157	0	0.8743	0.458461	0.0002	0.8243
LmxM.25.1080	2	2	hypothetical protein, conserved	301	742	596	41	63.4	53.2	84.4	772	0	0	1	0	0	0	0	0	1	0	0.0893339	0	0.8743	0.141712	0.0179	0.7213
LmxM.06.0410	2	2	60S ribosomal protein L19, putative	5490	2830	4270	2730	3200	2420	5500	4560	2470	0	2	1	0	0	0	1	1	0	0.639094	0	0.8743	1.06749	0.0021	0.7855
LmxM.13.1220	5	5	40S ribosomal protein S4, putative	18300	8310	13400	13800	8200	9060	23000	11800	12200	0	2	2	1	0	1	1	2	0	0.678139	0	0.8743	0.910197	0.0196	0.7165
LmxM.08_29.1800	3	3	40S ribosomal protein S15A, putative	4080	2370	5770	2600	2800	2170	2010	5110	2580	1	0	2	0	0	0	0	1	0	0.636534	0	0.8743	0.632983	0.0036	0.7591
LmxM.34.3760	3	3	60S ribosomal protein L27A/L29, putative	27900	19800	26900	19600	15600	22800	33100	15100	27800	1	2	2	1	0	0	0	0	1	0.730232	0	0.8743	1.03337	0.0017	0.7912
LmxM.28.2170	2	2	hypothetical protein, conserved	51.5	667	270	158	116	0	31.8	609	0	0	1	0	0	0	0	0	1	0	0.429689	0	0.8743	0.117878	0.0456	0.6592
LmxM.08.1171;LmxM.08.1230;LmxM.21.1860	11	11	unspecified product	675000	295000	414000	394000	434000	390000	552000	377000	720000	10	13	6	5	6	8	7	9	7	0.951358	0	0.8743	1.33435	0.0097	0.7349
LmxM.24.2110	2	2	hypothetical protein, conserved	1290	859	1490	1170	1550	1410	1240	1180	2510	0	0	3	1	1	1	0	1	0	1.08808	0	0.8743	0.961385	0.1736	0.433
LmxM.13.0280;LmxM.13.0300;LmxM.13.0290partial	8	8	alpha tubulin	166000	72300	106000	96300	82300	78500	104000	77700	129000	6	6	5	6	5	3	6	4	3	0.773246	0	0.8743	0.977531	0.0006	0.8092
LmxM.15.1010	6	6	glutamate dehydrogenase	8520	6920	8350	6920	3360	4180	1960	19100	3620	0	5	2	0	2	1	1	3	1	0.500907	0	0.8743	0.433364	0.2945	0.3205
LmxM.36.2660	5	5	dihydrolipoamide acetyltransferase precursor, putative	13800	11400	15000	14300	11900	12600	2160	23600	11700	3	3	4	2	1	3	0	3	1	0.911743	0	0.8743	0.851933	0.0689	0.6054
LmxM.17.1220;LmxM.09.1340	3	3	histone H2B	11100	3810	7010	5620	6350	7830	7360	5310	3900	2	0	2	0	2	1	1	3	0	0.90593	0	0.8743	0.758141	0.0004	0.8181
LmxM.10.0290	4	4	isocitrate dehydrogenase [NADP], mitochondrial precursor, putative	10800	10600	10800	11400	11900	12700	7990	16800	10500	2	3	1	2	1	3	1	3	1	1.10296	0	0.8743	0.97986	0.0081	0.7434
LmxM.28.2420	2	2	2-oxoglutarate dehydrogenase, E2 component, dihydrolipoamide succinyltransferase, putative	4220	6470	7620	7560	5210	6650	2360	11000	5390	0	1	1	0	1	0	0	0	1	1.02776	0	0.8743	0.832027	0.072	0.5869
LmxM.08_29.1310	3	3	carnitine/choline acetyltransferase, putative	1750	4130	3650	2020	2520	3500	2340	4470	2020	0	2	2	0	0	1	0	2	0	0.689796	0	0.8743	0.640784	0.0045	0.7514
LmxM.25.1170	3	3	ATPase beta subunit, putative	17800	12800	13400	17800	15100	11400	7750	17300	18100	1	2	2	1	3	0	0	3	2	1.12026	0	0.8743	1.28467	0.0027	0.7763
LmxM.05.0500	4	4	ATPase alpha subunit, putative	17100	20800	22400	19700	21800	24500	7070	33400	30500	1	3	4	3	1	3	0	3	2	1.05226	0	0.8743	1.46961	0.0721	0.5769
