## Supplemental Table S2 for "TORC1 is an essential regulator of nutrient-dependent differentiation in *Leishmania*"

### Sheet: Table S2
Table S2 - Oligonucleotides used in this study
Primer name in figures	Mottram lab Oligo nr	F/R	Description	Purpose	Sequence (5’- 3’)
P1	OL5040	F	Binds in RPTOR1 CDS. Used to check for WT gene or integration of expression cassette	Diagnostic PCR	GCTTCCAGAACACACCGTA
P2	OL4499	R	Binds RPTOR1 3’UTR. Used to check for cassette integration in RPTOR1 locus	Diagnostic PCR	GTCAAGTGGATTACGGGGAAC
P3	OL14	F	Binds in the 3' region of Hyg resistance gene.Used to check for presence of Hyg resistance cassette.	Diagnostic PCR	CGTCCGAGGGCAAAGGAATA
P4	OL5117	F	Binds in 5’ region before RPTOR1 CDS. Used to check for excision of RPTOR1.	Diagnostic PCR	CGTCCTCACTGTTCCTTCTC
P5	OL5118	R	Binds in polyA site after loxP flanked RPTOR1 CDS. Used to check for excision of RPTOR1.	Diagnostic PCR	TCTGCCTCAAACTTGCTTTTC
P6	OL4567	F	Binds in RPTOR1 CDS. Used to amplify Lmj RPTOR1 coding sequence.	Diagnostic PCR	GCAGCCATGCGCACGAGATTCACTCG
P7	OL4680	R	Binds in RPTOR1 CDS. Used to amplify Lmj RPTOR1 coding sequence.	Diagnostic PCR	GCAGGCGCAAACGAATAAG
	OL3890	F	Used to amplify an N-terminal fragment of L.major RPTOR1 with NdeI site at 5' end	Generation of RPTOR1 expression plasmid in pET28a for anti-RPTOR1 antibody generation	GCCATATGATTCACTCGTCCACAGCTC
	OL3892	R	Used to amplify an N-terminal fragment of L.major RPTOR1 with NdeI site at 5' end	Generation of RPTOR1 expression plasmid in pET28a for anti-RPTOR1 antibody generation	GACATGATTCGCAACATGCCTTAGAAGCTTGC
	OL4392	F	Used to amplify L.major RPTOR1 5' flank with PacI site before flank. For generation of Gateway cloning entry vector in pDONR P4-P1R vector	Generation of RPTOR1 knockout construct (pGL2329-Hyg and pGL2330-Sat) through Gateway recombination	GGGGACAACTTTGTATAGAAAAGTTGCTTAATTAACCTAGGAAGAAGCACGGATCTC
	OL4323	R	Used to amplify L.major RPTOR1 5' flank with PacI site before flank. For generation of Gateway cloning entry vector in pDONR P4-P1R vector	Generation of RPTOR1 knockout construct (pGL2329-Hyg and pGL2330-Sat) through Gateway recombination	GGGGACTGCTTTTTTGTACAAACTTGTGCCCCTGAACAATCCTGTG
	OL4324	F	Used to amplify L.major RPTOR1 3' flank with PmeI site after flank. For generation of Gateway cloning entry vector in pDONR P2r-P3	Generation of RPTOR1 knockout construct (pGL2329-Hyg and pGL2330-Sat) through Gateway recombination	GGGGACAGCTTTCTTGTACAAAGTGGCTCCCATGCCGGTCTACTG
	OL4393	R	Used to amplify L.major RPTOR1 3' flank with PmeI site after flank. For generation of Gateway cloning entry vector in pDONR P2r-P3	Generation of RPTOR1 knockout construct (pGL2329-Hyg and pGL2330-Sat) through Gateway recombination	GGGGACAACTTTGTATAATAAAGTTGGTTTAAACGCCAGGCAGCAAGCCATGAG
	OL4760	F	Used to amplify RPTOR1 CDS with NdeI site for cloning into donor vector pGL2015	Generation of floxed RPTOR1 construct (pGL2444-Pur) through Gateway recombination	CACATATGCTGAATCGTCGGCGTAATGCTGATC
	OL4761	R	Used to amplify RPTOR1 CDS with SpeI site for cloning into donor vector pGL2015	Generation of floxed RPTOR1 construct (pGL2444-Pur) through Gateway recombination	TGCACTAGTCAGTTGCAAGAACATGAGTTCG
	OL4821	F	Used to amplify untagged RPTOR1 CDS with KpnI site at 5' end for Gibson assembly with pRib-Neo.	Generation of untagged wildtype RPTOR1 addback plasmid (pGL2765)	ttgagccgtccaccgtagcctcgaGGTACCATGCTGAATCGTC
	OL4822	R	Used to amplify untagged RPTOR1 CDS with XbaI site at 3' end for Gibson assembly with pRib-Neo.	Generation of untagged wildtype RPTOR1 addback plasmid (pGL2765)	gccgcggccgcagatcctcagaTCTAGACTACAGTTGCAAGAAC
	OL6016	F	Generation of active site mutant of RPTOR1 addback using site-directed mutagenesis	Generation of untagged and 3x HA-tagged C269A mutant RPTOR1 addback plasmids (pGL2767, pGL2768)	CGTCTTCGACgccAACTCCGCCGGATCCTTG
	OL6017	R	Generation of active site mutant of RPTOR1 addback using site-directed mutagenesis	Generation of untagged and 3x HA-tagged C269A mutant RPTOR1 addback plasmids (pGL2767, pGL2768)	TAGATGGCCGGCGTGCCG
	OL6018	F	Generation of HA-tagged RPTOR1 addback using site-directed mutagenesis	Generation of 3x HA-tagged wildtype RPTOR1 addback plasmids (pGL2766)	tcctgactacgcttacccttacgacgtcccggattatgcgTAGTCTAGATCTGAGGATC
	OL6019	R	Generation of HA-tagged RPTOR1 addback using site-directed mutagenesis	Generation of 3x HA-tagged wildtype RPTOR1 addback plasmids (pGL2766)	acgtcataggggtatgcgtagtctggcacatcatagggataCAGTTGCAAGAACATGAG
	OL7029	F	LmxM.25.0610 _ RPTOR1 Knockout in T7 cell line_Upstream forward primer	Generation of RPTOR1 knockout in L. mexicana using CRISPR-CAS9	TAATACGACTCACTATAAAACTGGAAGGGTACTGTGGCCTCGTCGCCCCTGTGTACTTCACTGTGGCCTgtataatgcagacctgctgc
	OL7030	R	LmxM.25.0610 _ RPTOR1 Knockout in T7 cell line_Downstream reverse primer	Generation of RPTOR1 knockout in L. mexicana using CRISPR-CAS9	TGGACCAGCCTGGGGGAGTGGGGAAGGGGGccaatttgagagacctgtgc
	OL7031	F	LmxM.25.0610 _ RPTOR1 Knockout in T7 cell line_ 5' sgRNA primer	Generation of RPTOR1 knockout in L. mexicana using CRISPR-CAS9	gaaattaatacgactcactataggTTCTGGAGAATCTTGTGCAGgttttagagctagaaatagc
	OL7032	F	LmxM.25.0610 _ RPTOR1 Knockout in T7 cell line_ 3' sgRNA primer	Generation of RPTOR1 knockout in L. mexicana using CRISPR-CAS9	gaaattaatacgactcactataggGCGCCCACACGACGACGGGAgttttagagctagaaatagc
	OL9879	F	LmxM.36.6320 (TOR1), N-terminal tagging with mNeonGreen-myc, repair cassette	Generation of TOR1-myc tagged L. mexicana line for co-IP	CCCACAAGCGCGCAAGCCATAGGTGGGAGAgtataatgcagacctgctgc
	OL9880	R	LmxM.36.6320 (TOR1), N-terminal tagging with mNeonGreen-myc, repair cassette	Generation of TOR1-myc tagged L. mexicana line for co-IP	GCTACTGCCTACGCCACCTTTAGACTCCATactacccgatcctgatccag
	OL9881	F	LmxM.36.6320 (TOR1), N-terminal tagging with mNeonGreen-myc, sgRNA template	Generation of TOR1-myc tagged L. mexicana line for co-IP	gaaattaatacgactcactataggACGGGAAACAAGCGTTGTAGgttttagagctagaaatagc
	OL12508	F	LmxM.29.3580, N-terminal Strep tagging, repair cassette	Generation L. mexicana line with strep-tagged proteins for mass spectrometry	TTGACCGCTTTCCCACAACAGTCGTAGCACgtataatgcagacctgctgc
	OL12509	R	LmxM.29.3580, N-terminal Strep tagging, repair cassette	Generation L. mexicana line with strep-tagged proteins for mass spectrometry	TGGTTTCCCGTGCTTCTTTGACTTCCCCATagaaccggaaccggaacc
	OL12510	F	LmxM.29.3580, N-terminal Strep tagging, sgRNA template	Generation L. mexicana line with strep-tagged proteins for mass spectrometry	gaaattaatacgactcactataggCAACACCATCCAGGCGCACAgttttagagctagaaatagc
	OL12511	F	LmxM.25.0610 (RPTOR1), N-terminal Strep tagging, repair cassette	Generation L. mexicana line with strep-tagged proteins for mass spectrometry	TCGTCGCCCCTGTGTACTTCACTGTGGCCTgtataatgcagacctgctgc
	OL12512	R	LmxM.25.0610 (RPTOR1), N-terminal Strep tagging, repair cassette	Generation L. mexicana line with strep-tagged proteins for mass spectrometry	TCGATCAACATTACGCCGACGATTCAACATagaaccggaaccggaacc
	OL12513	F	LmxM.25.0610 (RPTOR1), sgRNA template	Generation L. mexicana line with strep-tagged proteins for mass spectrometry	gaaattaatacgactcactataggTTCTGGAGAATCTTGTGCAGgttttagagctagaaatagc
	OL12514	F	LmxM.36.6320 (TOR1), N-terminal Strep tagging, repair cassette	Generation L. mexicana line with strep-tagged proteins for mass spectrometry	CCCACAAGCGCGCAAGCCATAGGTGGGAGAgtataatgcagacctgctgc
	OL12515	R	LmxM.36.6320 (TOR1), N-terminal Strep tagging, repair cassette	Generation L. mexicana line with strep-tagged proteins for mass spectrometry	GCTACTGCCTACGCCACCTTTAGACTCCATagaaccggaaccggaacc
	OL12516	F	LmxM.36.6320 (TOR1), sgRNA template	Generation L. mexicana line with strep-tagged proteins for mass spectrometry	gaaattaatacgactcactataggACGGGAAACAAGCGTTGTAGgttttagagctagaaatagc
