## Supplemental Table S3 for "TORC1 is an essential regulator of nutrient-dependent differentiation in *Leishmania*"

### Sheet: Table S3
Table S3 – Plasmids used in this study.
Plasmid ID	Description	Backbone	Bacterial resistance	Parasite resistance
pGL2329	L.major RPTOR1 knockout contruct with hygromycin resistance gene	pDEST R4-R3	Ampicillin	Hygromycin
pGL2330	L.major RPTOR1 knockout contruct with streptothricin acetyltransferase gene	pDEST R4-R3	Ampicillin	Nourseothricin
pGL2444	Floxed L.major RPTOR1 CDS with C-terminal GFP tag - contains 5' and 3' RPTOR1 flanks to replace gene	pGL2315 (pDONR221)/pDEST R4-R3	Ampicillin	Puromycin
pGL2765	Untagged L.major RPTOR1 addback plasmid with neomycin resistance gene	pGL2398 (pRib-Neo)	Ampicillin	Geneticin (G418)
pGL2766	3x HA-tagged L.major RPTOR1 addback plasmid with neomycin resistance gene	pGL2398 (pRib-Neo)	Ampicillin	Geneticin (G418)
pGL2767	Untagged L.major C269A mutant RPTOR1 addback plasmid with neomycin resistance gene	pGL2398 (pRib-Neo)	Ampicillin	Geneticin (G418)
pGL2768	3x HA-tagged L.major C269A mutant RPTOR1 addback plasmid with neomycin resistance gene	pGL2398 (pRib-Neo)	Ampicillin	Geneticin (G418)
